# Accurate and scalable genome-wide ancestry estimation using haplotype clusters

**DOI:** 10.1101/2025.09.02.673718

**Authors:** Jonas Meisner

## Abstract

Unsupervised genome-wide ancestry estimation has been a staple in population and medical genetics for decades, and its importance continues to grow with the increasing number of large genetic cohorts of mixed ancestries. We propose an extension to the `hapla` framework that scales model-based ancestry estimation to unprecedented sample sizes by leveraging inferred haplotype clusters from phased genotype data. Our haplotype cluster-based approach is approximately 5× faster than the fastest model-free SNP-based approach on the harmonized Human Genome Diversity Project and 1000 Genomes Project dataset, while we further demonstrate it to be the most accurate method to date in an extensive simulation study. Our accurate ancestry estimates can help reduce health disparities and accelerate precision medicine efforts in the growing number of biobanks globally.
