## Supplemental Data for "Accurate and scalable genome-wide ancestry estimation using haplotype clusters"

### Sheet: RMSE
SCOPE						INFO
S1			S2			Dataset
v1	v2	v3	v1	v2	v3	Sample size
0.0151093	0.0152481	0.0148632	0.0124335	0.012722	0.012605	Seed 1
0.0151185	0.0152477	0.0148659	0.0124358	0.0127197	0.012603	Seed 2
0.0151169	0.0152454	0.0148631	0.0124329	0.0127203	0.0126032	Seed 3
0.0151171	0.0152465	0.0148633	0.0124343	0.0127229	0.0126045	Seed 4
0.0151169	0.0152482	0.0148628	0.0124112	0.0127312	0.0126046	Seed 5
0.0151157	0.0152472	0.0148637	0.0124295	0.0127232	0.0126041	Mean
3.66169e-06	1.20291e-06	1.2661e-06	1.03098e-05	4.64187e-06	8.98888e-07	Std. dev.
fastmixture						INFO
S1			S2			Dataset
v1	v2	v3	v1	v2	v3	Sample size
0.0065091	0.0064678	0.0064614	0.0053151	0.0054037	0.0054634	Seed 1
0.0065082	0.0064679	0.0064616	0.0053149	0.0054041	0.0054634	Seed 2
0.0065089	0.0064682	0.006462	0.0053153	0.0054035	0.0054639	Seed 3
0.0065085	0.0064681	0.0064615	0.0053159	0.0054047	0.0054635	Seed 4
0.0065091	0.006468	0.0064616	0.0053153	0.0054049	0.0054638	Seed 5
0.00650876	0.006468	0.00646162	0.0053153	0.00540418	0.0054636	Mean
3.97492e-07	1.58114e-07	2.28035e-07	3.74166e-07	6.09918e-07	2.34521e-07	Std. dev.
hapla w8 f0005						INFO
S1			S2			Dataset
v1	v2	v3	v1	v2	v3	Sample size
0.0049065	0.0048358	0.0050233	0.0038335	0.003872	0.0039025	Seed 1
0.0049071	0.0048354	0.0050236	0.0038334	0.0038719	0.0039024	Seed 2
0.0049067	0.0048353	0.0050234	0.0038333	0.0038718	0.0039026	Seed 3
0.0049057	0.0048353	0.0050233	0.0038335	0.0038719	0.0039025	Seed 4
0.0049074	0.0048353	0.0050236	0.0038336	0.003872	0.0039025	Seed 5
0.00490668	0.00483542	0.00502344	0.00383346	0.00387192	0.0039025	Mean
6.49615e-07	2.16795e-07	1.51658e-07	1.14018e-07	8.3666e-08	7.07107e-08	Std. dev.
hapla w16 f0005						INFO
S1			S2			Dataset
v1	v2	v3	v1	v2	v3	Sample size
0.0047332	0.0045315	0.0046935	0.003577	0.0034852	0.0034904	Seed 1
0.0047343	0.0045322	0.0046937	0.0035764	0.0034856	0.0034904	Seed 2
0.0047338	0.0045327	0.0046945	0.0035757	0.0034855	0.0034903	Seed 3
0.0047344	0.0045307	0.0046942	0.0035763	0.0034853	0.0034903	Seed 4
0.0047343	0.0045312	0.0046938	0.0035755	0.0034853	0.0034903	Seed 5
0.004734	0.00453166	0.00469394	0.00357618	0.00348538	0.00349034	Mean
5.04975e-07	7.95613e-07	4.03733e-07	5.97495e-07	1.64317e-07	5.47723e-08	Std. dev.
hapla w32 f0005						INFO
S1			S2			Dataset
v1	v2	v3	v1	v2	v3	Sample size
0.0048972	0.0045861	0.0046375	0.003543	0.003425	0.0033984	Seed 1
0.0048977	0.0045873	0.0046373	0.0035429	0.0034251	0.0033981	Seed 2
0.0048939	0.0045885	0.0046383	0.0035429	0.0034249	0.003398	Seed 3
0.0048938	0.0045859	0.0046375	0.0035431	0.003425	0.0033981	Seed 4
0.0048959	0.0045857	0.0046385	0.0035427	0.0034251	0.0033981	Seed 5
0.0048957	0.0045867	0.00463782	0.00354292	0.00342502	0.00339814	Mean
1.81246e-06	1.18322e-06	5.4037e-07	1.48324e-07	8.3666e-08	1.51658e-07	Std. dev.
hapla w8 f001						INFO
S1			S2			Dataset
v1	v2	v3	v1	v2	v3	Sample size
0.0049417	0.0048714	0.005058	0.0039167	0.0039578	0.0039877	Seed 1
0.0049413	0.0048716	0.005058	0.0039169	0.0039578	0.0039878	Seed 2
0.0049405	0.0048719	0.0050579	0.0039169	0.0039578	0.0039877	Seed 3
0.0049413	0.0048721	0.005058	0.0039168	0.0039577	0.0039878	Seed 4
0.0049409	0.0048714	0.0050578	0.003917	0.0039576	0.0039878	Seed 5
0.00494114	0.00487168	0.00505794	0.00391686	0.00395774	0.00398776	Mean
4.5607e-07	3.11448e-07	8.94427e-08	1.14018e-07	8.94427e-08	5.47723e-08	Std. dev.
hapla w16 f001						INFO
S1			S2			Dataset
v1	v2	v3	v1	v2	v3	Sample size
0.004768	0.0045666	0.0047443	0.0036607	0.0035784	0.003592	Seed 1
0.0047679	0.0045663	0.0047445	0.0036601	0.0035786	0.003592	Seed 2
0.0047685	0.0045682	0.0047453	0.00366	0.0035784	0.003592	Seed 3
0.0047693	0.0045668	0.0047442	0.0036602	0.0035784	0.003592	Seed 4
0.0047679	0.0045664	0.0047444	0.00366	0.0035784	0.0035919	Seed 5
0.00476832	0.00456686	0.00474454	0.0036602	0.00357844	0.00359198	Mean
6.01664e-07	7.73305e-07	4.39318e-07	2.91548e-07	8.94427e-08	4.47214e-08	Std. dev.
hapla w32 f001						INFO
S1			S2			Dataset
v1	v2	v3	v1	v2	v3	Sample size
0.0049345	0.0046327	0.0046961	0.0036557	0.0035412	0.0035244	Seed 1
0.0049333	0.0046323	0.0046974	0.0036553	0.0035411	0.0035244	Seed 2
0.0049323	0.0046333	0.0046972	0.0036553	0.003541	0.0035245	Seed 3
0.0049357	0.0046328	0.0046963	0.0036555	0.0035412	0.0035243	Seed 4
0.0049314	0.0046339	0.0046969	0.0036553	0.0035412	0.0035244	Seed 5
0.00493344	0.004633	0.00469678	0.00365542	0.00354114	0.0035244	Mean
1.71114e-06	6.16441e-07	5.63028e-07	1.78885e-07	8.94427e-08	7.07107e-08	Std. dev.
hapla w8 f005						INFO
S1			S2			Dataset
v1	v2	v3	v1	v2	v3	Sample size
0.0052144	0.0051534	0.0053271	0.0043089	0.0044679	0.0044677	Seed 1
0.0052148	0.0051538	0.0053266	0.004309	0.0044677	0.0044675	Seed 2
0.0052149	0.0051532	0.0053265	0.0043089	0.0044677	0.0044675	Seed 3
0.0052144	0.0051532	0.0053266	0.004309	0.0044679	0.0044682	Seed 4
0.0052149	0.0051538	0.0053267	0.004309	0.0044678	0.0044677	Seed 5
0.00521468	0.00515348	0.0053267	0.00430896	0.0044678	0.00446772	Mean
2.58844e-07	3.03315e-07	2.34521e-07	5.47723e-08	1e-07	2.86356e-07	Std. dev.
hapla w16 f005						INFO
S1			S2			Dataset
v1	v2	v3	v1	v2	v3	Sample size
0.005075	0.0049774	0.0051731	0.0042707	0.0043473	0.0043378	Seed 1
0.0050753	0.004977	0.0051733	0.0042708	0.004347	0.0043382	Seed 2
0.0050752	0.0049771	0.0051732	0.0042707	0.004347	0.0043381	Seed 3
0.005075	0.0049773	0.005173	0.0042706	0.0043472	0.0043379	Seed 4
0.0050754	0.0049777	0.0051734	0.0042707	0.0043469	0.004338	Seed 5
0.00507518	0.0049773	0.0051732	0.0042707	0.00434708	0.004338	Mean
1.78885e-07	2.73861e-07	1.58114e-07	7.07107e-08	1.64317e-07	1.58114e-07	Std. dev.
hapla w32 f005						INFO
S1			S2			Dataset
v1	v2	v3	v1	v2	v3	Sample size
0.0053558	0.0051595	0.0053215	0.0045921	0.0045715	0.0045626	Seed 1
0.005354	0.0051589	0.0053216	0.0045921	0.0045711	0.0045631	Seed 2
0.0053553	0.0051594	0.0053215	0.0045929	0.0045711	0.004563	Seed 3
0.0053544	0.0051591	0.0053213	0.004592	0.0045709	0.0045627	Seed 4
0.0053566	0.0051601	0.0053216	0.0045918	0.0045708	0.0045629	Seed 5
0.00535522	0.0051594	0.0053215	0.00459218	0.00457108	0.00456286	Mean
1.04976e-06	4.58258e-07	1.22474e-07	4.20714e-07	2.68328e-07	2.07364e-07	Std. dev.

### Sheet: RMSE (admixed)
SCOPE						INFO
S1			S2			Dataset
v1	v2	v3	v1	v2	v3	Sample size
0.0140834	0.0144834	0.0142334	0.011539	0.0119667	0.011892	Seed 1
0.0140811	0.0144831	0.014233	0.0115387	0.0119638	0.0118894	Seed 2
0.0140804	0.0144829	0.0142326	0.0115384	0.0119645	0.0118898	Seed 3
0.0140798	0.0144833	0.0142326	0.01154	0.0119654	0.0118914	Seed 4
0.0140802	0.0144829	0.0142331	0.0114939	0.0119624	0.0118915	Seed 5
0.014081	0.0144831	0.0142329	0.01153	0.0119646	0.0118908	Mean
1.43248e-06	2.28035e-07	3.43511e-07	2.01895e-05	1.62265e-06	1.14543e-06	Std. dev.
fastmixture						INFO
S1			S2			Dataset
v1	v2	v3	v1	v2	v3	Sample size
0.0122129	0.0123168	0.0122673	0.0084097	0.0086377	0.0087019	Seed 1
0.0122128	0.0123169	0.0122673	0.0084096	0.008638	0.0087018	Seed 2
0.0122128	0.0123169	0.0122674	0.0084101	0.0086374	0.0087023	Seed 3
0.0122128	0.0123169	0.0122673	0.0084107	0.0086387	0.0087019	Seed 4
0.0122128	0.0123169	0.0122673	0.00841	0.0086389	0.0087022	Seed 5
0.0122128	0.0123169	0.0122673	0.00841002	0.00863814	0.00870202	Mean
4.47214e-08	4.47214e-08	4.47214e-08	4.32435e-07	6.42651e-07	2.16795e-07	Std. dev.
hapla w8 f0005						INFO
S1			S2			Dataset
v1	v2	v3	v1	v2	v3	Sample size
0.0086198	0.0088435	0.0091905	0.005987	0.0061831	0.0062139	Seed 1
0.0086199	0.0088434	0.0091906	0.005987	0.0061832	0.0062138	Seed 2
0.0086199	0.0088434	0.0091905	0.0059871	0.0061832	0.0062139	Seed 3
0.0086198	0.0088434	0.0091905	0.005987	0.0061832	0.0062139	Seed 4
0.0086199	0.0088434	0.0091906	0.0059871	0.0061832	0.0062139	Seed 5
0.00861986	0.00884342	0.00919054	0.00598704	0.00618318	0.00621388	Mean
5.47723e-08	4.47214e-08	5.47723e-08	5.47723e-08	4.47214e-08	4.47214e-08	Std. dev.
hapla w16 f0005						INFO
S1			S2			Dataset
v1	v2	v3	v1	v2	v3	Sample size
0.0080869	0.008055	0.0083336	0.0055266	0.0055181	0.0055004	Seed 1
0.0080869	0.008055	0.0083336	0.0055266	0.0055181	0.0055004	Seed 2
0.0080869	0.0080551	0.0083337	0.0055266	0.0055181	0.0055004	Seed 3
0.0080869	0.0080549	0.0083337	0.0055266	0.0055181	0.0055004	Seed 4
0.0080869	0.0080549	0.0083336	0.0055265	0.0055181	0.0055004	Seed 5
0.0080869	0.00805498	0.00833364	0.00552658	0.0055181	0.0055004	Mean
0	8.3666e-08	5.47723e-08	4.47214e-08	0	0	Std. dev.
hapla w32 f0005						INFO
S1			S2			Dataset
v1	v2	v3	v1	v2	v3	Sample size
0.0082093	0.0080053	0.0080153	0.0054521	0.0053864	0.0053229	Seed 1
0.0082093	0.0080054	0.0080153	0.0054521	0.0053864	0.005323	Seed 2
0.0082093	0.0080055	0.0080153	0.0054522	0.0053864	0.0053231	Seed 3
0.0082092	0.0080053	0.0080153	0.0054522	0.0053864	0.005323	Seed 4
0.0082093	0.0080053	0.0080153	0.0054522	0.0053864	0.005323	Seed 5
0.00820928	0.00800536	0.0080153	0.00545216	0.0053864	0.005323	Mean
4.47214e-08	8.94427e-08	0	5.47723e-08	0	7.07107e-08	Std. dev.
hapla w8 f001						INFO
S1			S2			Dataset
v1	v2	v3	v1	v2	v3	Sample size
0.0087662	0.00896	0.0092987	0.0061384	0.0063316	0.0063631	Seed 1
0.0087661	0.0089601	0.0092987	0.0061384	0.0063315	0.0063631	Seed 2
0.0087661	0.0089601	0.0092987	0.0061384	0.0063316	0.0063632	Seed 3
0.0087661	0.0089601	0.0092987	0.0061385	0.0063318	0.0063631	Seed 4
0.0087661	0.0089601	0.0092987	0.0061384	0.0063318	0.0063631	Seed 5
0.00876612	0.00896008	0.0092987	0.00613842	0.00633166	0.00636312	Mean
4.47214e-08	4.47214e-08	0	4.47214e-08	1.34164e-07	4.47214e-08	Std. dev.
hapla w16 f001						INFO
S1			S2			Dataset
v1	v2	v3	v1	v2	v3	Sample size
0.0082558	0.0082048	0.008509	0.0056849	0.0056867	0.0056864	Seed 1
0.0082558	0.0082048	0.008509	0.0056849	0.0056867	0.0056864	Seed 2
0.0082558	0.0082049	0.0085091	0.0056849	0.0056867	0.0056864	Seed 3
0.0082558	0.0082048	0.008509	0.0056849	0.0056867	0.0056864	Seed 4
0.0082558	0.0082048	0.008509	0.0056849	0.0056867	0.0056864	Seed 5
0.0082558	0.00820482	0.00850902	0.0056849	0.0056867	0.0056864	Mean
0	4.47214e-08	4.47214e-08	0	0	0	Std. dev.
hapla w32 f001						INFO
S1			S2			Dataset
v1	v2	v3	v1	v2	v3	Sample size
0.0084524	0.008205	0.0082561	0.0056658	0.0056011	0.0055583	Seed 1
0.0084523	0.0082048	0.0082561	0.0056658	0.0056012	0.0055582	Seed 2
0.0084523	0.008205	0.0082561	0.0056658	0.0056012	0.0055582	Seed 3
0.0084525	0.0082049	0.0082561	0.0056658	0.0056012	0.0055583	Seed 4
0.0084522	0.0082051	0.0082561	0.0056658	0.0056011	0.0055583	Seed 5
0.00845234	0.00820496	0.0082561	0.0056658	0.00560116	0.00555826	Mean
1.14018e-07	1.14018e-07	0	0	5.47723e-08	5.47723e-08	Std. dev.
hapla w8 f005						INFO
S1			S2			Dataset
v1	v2	v3	v1	v2	v3	Sample size
0.0095393	0.0096556	0.0099807	0.0068117	0.0071682	0.0071501	Seed 1
0.0095394	0.0096556	0.0099807	0.006812	0.0071679	0.00715	Seed 2
0.0095394	0.0096556	0.0099807	0.0068117	0.0071678	0.0071499	Seed 3
0.0095394	0.0096556	0.0099807	0.006812	0.0071682	0.007151	Seed 4
0.0095394	0.0096556	0.0099807	0.0068118	0.0071679	0.0071501	Seed 5
0.00953938	0.0096556	0.0099807	0.00681184	0.007168	0.00715022	Mean
4.47214e-08	0	0	1.51658e-07	1.87083e-07	4.43847e-07	Std. dev.
hapla w16 f005						INFO
S1			S2			Dataset
v1	v2	v3	v1	v2	v3	Sample size
0.0092575	0.0092692	0.0096417	0.0067447	0.0069581	0.0069372	Seed 1
0.0092575	0.0092691	0.0096418	0.0067449	0.0069579	0.0069379	Seed 2
0.0092575	0.0092691	0.0096418	0.0067448	0.0069576	0.0069376	Seed 3
0.0092575	0.0092691	0.0096417	0.0067449	0.0069579	0.0069374	Seed 4
0.0092576	0.0092692	0.0096418	0.0067448	0.0069575	0.0069375	Seed 5
0.00925752	0.00926914	0.00964176	0.00674482	0.0069578	0.00693752	Mean
4.47214e-08	5.47723e-08	5.47723e-08	8.3666e-08	2.44949e-07	2.58844e-07	Std. dev.
hapla w32 f005						INFO
S1			S2			Dataset
v1	v2	v3	v1	v2	v3	Sample size
0.0098404	0.0096088	0.0099181	0.0072529	0.0073004	0.007273	Seed 1
0.0098403	0.0096088	0.0099181	0.007253	0.0072999	0.0072736	Seed 2
0.0098404	0.0096088	0.0099181	0.0072542	0.0073	0.0072735	Seed 3
0.0098403	0.0096088	0.009918	0.0072528	0.0072997	0.0072731	Seed 4
0.0098405	0.0096088	0.0099181	0.0072526	0.0072996	0.0072734	Seed 5
0.00984038	0.0096088	0.00991808	0.0072531	0.00729992	0.00727332	Mean
8.3666e-08	0	4.47214e-08	6.32456e-07	3.11448e-07	2.58844e-07	Std. dev.

### Sheet: Log-likelihoods
SCOPE			INFO
Log-likelihoods
K=5	K=6	K=7	K
-1.78261e+10	-1.77917e+10	-1.77831e+10	Seed 1
-1.78261e+10	-1.77917e+10	-1.77831e+10	Seed 2
-1.78261e+10	-1.77918e+10	-1.77831e+10	Seed 3
-1.78261e+10	-1.77917e+10	-1.77831e+10	Seed 4
-1.78261e+10	-1.77918e+10	-1.77831e+10	Seed 5
-17826107181	-17791745047	-17783061309	Mean
4745.08	6424.8	1202.27	Std. dev.
35710945029	35653968257	35648348278	AIC
fastmixture			INFO
Log-likelihoods
K=5	K=6	K=7	K
-1.7821e+10	-1.7786e+10	-1.77649e+10	Seed 1
-1.7821e+10	-1.7786e+10	-1.77649e+10	Seed 2
-1.7821e+10	-1.7786e+10	-17764854095	Seed 3
-1.7821e+10	-17786024274	-1.77649e+10	Seed 4
-1.7821e+10	-1.7786e+10	-1.77649e+10	Seed 5
-17820987921	-17786024271	-17764854092	Mean
1.16748	2.13612	4.17588	Std. dev.
35700706511	35642526705	35611933844	AIC
hapla w32 f0005			INFO
Log-likelihoods
K=5	K=6	K=7	K
-1.98527e+09	-1.97979e+09	-1.97545e+09	Seed 1
-1985267048	-1.97979e+09	-1.97545e+09	Seed 2
-1.98527e+09	-1.97979e+09	-1.97545e+09	Seed 3
-1.98527e+09	-1.97979e+09	-1.97545e+09	Seed 4
-1.98527e+09	-1.97979e+09	-1.97545e+09	Seed 5
-1985267047	-1979789716	-1975446169	Mean
1.87803	5.97051	29.5672	Std. dev.
3993325831	3986930879	3982803496	AIC

### Sheet: Runtimes
SCOPE									INFO
S1			S2			HGDP + 1KGP			Dataset
v1	v2	v3	v1	v2	v3	K=5	K=6	K=7	Sample size/K
8.99328	23.2769	75.3646	18.7623	42.2288	143.803	841.54	847.134	1327.11	Seed 1
8.8736	23.1735	74.2673	15.5624	42.612	140.295	708.295	1001.95	1755.3	Seed 2
8.96678	23.1291	74.0277	18.4152	42.0586	152.307	662.364	872.09	1861.92	Seed 3
9.20559	23.5001	75.4421	19.7001	36.9917	149.752	621.054	831.674	2104.75	Seed 4
8.9723	23.1092	74.4316	14.3906	33.9266	148.045	904.325	841.978	2039.07	Seed 5
0.150039	0.387296	1.24511	0.289435	0.659393	2.44734	12.4586	14.6494	30.2938	Mean
0.00204352	0.00267224	0.0108764	0.0378267	0.0650918	0.079878	2.01059	1.17232	5.12297	Std. dev.
fastmixture									INFO
S1			S2			HGDP + 1KGP			Dataset
v1	v2	v3	v1	v2	v3	K=5	K=6	K=7	Sample size/K
44	208	721	80	211	979	2834	3171	6608	Seed 1
46	196	854	62	212	1096	3142	3310	7103	Seed 2
46	175	636	66	252	1037	2832	3037	6930	Seed 3
52	187	853	55	197	1217	2720	2898	7114	Seed 4
44	196	855	55	184	980	2947	3175	7106	Seed 5
0.773333	3.20667	13.0633	1.06	3.52	17.6967	48.25	51.97	116.203	Mean
0.0547723	0.204328	1.6786	0.171836	0.425474	1.65451	2.66182	2.60719	3.62802	Std. dev.
hapla w8 f0005									INFO
S1			S2			HGDP + 1KGP			Dataset
v1	v2	v3	v1	v2	v3	K=5	K=6	K=7	Sample size/K
14	39	162	14	55	196	583	609	1059	Seed 1
13	41	152	15	51	264	579	640	1010	Seed 2
12	37	165	13	53	186	608	615	1083	Seed 3
10	45	143	14	47	169	531	579	1047	Seed 4
13	42	153	18	61	194	612	640	939	Seed 5
0.206667	0.68	2.58333	0.246667	0.89	3.36333	9.71	10.2767	17.1267	Mean
0.0252763	0.0505525	0.145774	0.032059	0.0862812	0.606034	0.539109	0.422394	0.935088	Std. dev.
hapla w16 f0005									INFO
S1			S2			HGDP + 1KGP			Dataset
v1	v2	v3	v1	v2	v3	K=5	K=6	K=7	Sample size/K
7	20	100	10	31	115	278	287	563	Seed 1
7	23	88	9	30	115	250	286	632	Seed 2
6	22	94	8	27	117	280	299	571	Seed 3
7	30	91	9	31	128	297	318	548	Seed 4
8	23	98	8	29	106	306	359	593	Seed 5
0.116667	0.393333	1.57	0.146667	0.493333	1.93667	4.70333	5.16333	9.69	Mean
0.0117851	0.0630256	0.0819892	0.0139443	0.0278887	0.130916	0.357926	0.506266	0.543727	Std. dev.
hapla w32 f0005									INFO
S1			S2			HGDP + 1KGP			Dataset
v1	v2	v3	v1	v2	v3	K=5	K=6	K=7	Sample size/K
5	14	53	7	16	64	139	161	371	Seed 1
4	15	72	5	16	66	135	170	390	Seed 2
4	16	51	7	17	68	147	155	354	Seed 3
5	14	58	6	18	71	147	154	401	Seed 4
4	16	59	5	17	78	133	146	344	Seed 5
0.0733333	0.25	0.976667	0.1	0.28	1.15667	2.33667	2.62	6.2	Mean
0.00912871	0.0166667	0.136728	0.0166667	0.0139443	0.0909823	0.109545	0.148791	0.397387	Std. dev.
hapla w8 f001									INFO
S1			S2			HGDP + 1KGP			Dataset
v1	v2	v3	v1	v2	v3	K=5	K=6	K=7	Sample size/K
11	38	151	15	54	194				Seed 1
13	38	161	15	55	233				Seed 2
11	38	149	13	51	175				Seed 3
11	36	173	12	41	190				Seed 4
12	44	160	14	48	192				Seed 5
0.193333	0.646667	2.64667	0.23	0.83	3.28				Mean
0.0149071	0.0505525	0.159164	0.0217307	0.0938379	0.359668				Std. dev.
hapla w16 f001									INFO
S1			S2			HGDP + 1KGP			Dataset
v1	v2	v3	v1	v2	v3	K=5	K=6	K=7	Sample size/K
7	22	96	10	32	109				Seed 1
7	23	79	8	26	110				Seed 2
7	22	84	8	32	109				Seed 3
6	25	88	9	28	97				Seed 4
6	23	84	9	32	119				Seed 5
0.11	0.383333	1.43667	0.146667	0.5	1.81333				Mean
0.00912871	0.0204124	0.105672	0.0139443	0.0471405	0.130384				Std. dev.
hapla w32 f001									INFO
S1			S2			HGDP + 1KGP			Dataset
v1	v2	v3	v1	v2	v3	K=5	K=6	K=7	Sample size/K
5	17	56	5	18	73				Seed 1
4	17	55	5	16	59				Seed 2
4	13	52	5	16	67				Seed 3
4	14	54	5	18	62				Seed 4
4	14	47	4	17	68				Seed 5
0.07	0.25	0.88	0.08	0.283333	1.09667				Mean
0.00745356	0.0311805	0.0593951	0.00745356	0.0166667	0.0908295				Std. dev.
hapla w8 f005									INFO
S1			S2			HGDP + 1KGP			Dataset
v1	v2	v3	v1	v2	v3	K=5	K=6	K=7	Sample size/K
9	34	146	17	52	215				Seed 1
15	39	167	16	55	266				Seed 2
12	39	156	17	53	225				Seed 3
11	45	157	14	45	183				Seed 4
14	42	168	15	50	186				Seed 5
0.203333	0.663333	2.64667	0.263333	0.85	3.58333				Mean
0.0397911	0.0681094	0.150647	0.0217307	0.0634648	0.563102				Std. dev.
hapla w16 f005									INFO
S1			S2			HGDP + 1KGP			Dataset
v1	v2	v3	v1	v2	v3	K=5	K=6	K=7	Sample size/K
7	24	78	9	27	101				Seed 1
6	21	88	10	32	94				Seed 2
6	27	88	8	31	109				Seed 3
6	20	88	8	29	121				Seed 4
7	23	101	9	31	100				Seed 5
0.106667	0.383333	1.47667	0.146667	0.5	1.75				Mean
0.00912871	0.0456435	0.136219	0.0139443	0.0333333	0.173606				Std. dev.
hapla w32 f005									INFO
S1			S2			HGDP + 1KGP			Dataset
v1	v2	v3	v1	v2	v3	K=5	K=6	K=7	Sample size/K
4	14	52	4	15	63				Seed 1
5	12	50	4	14	58				Seed 2
4	15	63	4	18	62				Seed 3
5	14	59	5	15	72				Seed 4
4	14	49	4	18	69				Seed 5
0.0733333	0.23	0.91	0.07	0.266667	1.08				Mean
0.00912871	0.0182574	0.10179	0.00745356	0.0311805	0.0938379				Std. dev.

### Sheet: Runtimes (clustering)
delta = 0.005	B = 8	B = 16	B = 32		HGDP + 1KGP (B = 32, delta = 0.005)
1A	59	49	43		chr1	103
1B	103	93	85		chr2	118
1C	245	224	221		chr3	99
2A	70	58	52		chr4	93
2B	124	107	105		chr5	86
2C	288	264	270		chr6	82
					chr7	84
delta = 0.01	B = 8	B = 16	B = 32		chr8	80
1A	62	52	46		chr9	75
1B	109	94	87		chr10	72
1C	248	227	225		chr11	70
2A	74	61	55		chr12	67
2B	130	111	110		chr13	50
2C	290	267	275		chr14	48
					chr15	52
delta = 0.05	B = 8	B = 16	B = 32		chr16	61
1A	64	59	49		chr17	47
1B	111	99	95		chr18	45
1C	252	236	236		chr19	39
2A	78	69	62		chr20	38
2B	134	118	117		chr21	23
2C	296	282	285		chr22	25
